# Helical Repeat Protein mRSiC is Required for rRNA Fragment Accumulation in *T. gondii* Mitochondria

**DOI:** 10.64898/2026.01.22.701003

**Authors:** Nikiforos Drakoulis, Sascha Maschmann, Zala Gluhic, Alea Boujianna Blum, Arne Hillebrand, Alexandra Possling, Victor Flores, Ross Waller, Giel van Dooren, Christian Schmitz-Linneweber, Sabrina Tetzlaff

## Abstract

Myzozoans, including apicomplexan parasites, possess highly reduced and unusual mitochondrial genomes that encode two to three respiratory chain subunits and extensively fragmented rRNAs forming a divergent mitoribosome. Heptatricopeptide repeat (HPR) proteins are expanded in myzozoans, with some functioning as mitoribosomal constitutes. Additional HPR proteins have been proposed to function in post-transcriptional processes of mitochondrial gene expression, though their specific roles remain unexplored. We present a phylogenetic analysis of HPR proteins that reveals extensive lineage-specific expansions, consistent with diversifications of mitochondrial gene expression systems within myzozoans. We further characterize mRSiC, a coccidian-specific HPR found in *Toxoplasma gondii* and its closest relatives. Using sRNA sequencing and RNA gel blot analyses, we show that mRSiC is required for the stabilization of two coccidian-specific mitochondrial sRNAs, RNA33 and RNA42. Loss of mRSiC causes rapid depletion of these RNAs, followed by secondary reductions of rRNA fragments, defects in the respiratory chain, and impaired parasite proliferation. Together, these findings highlight the importance of HPRs in apicomplexan mitochondrial gene expression and illustrate how lineage-specific RNA-binding factors support highly derived mitochondrial expression systems.
