## Supplementary Table S1 for "Helical Repeat Protein mRSiC is Required for rRNA Fragment Accumulation in *T. gondii* Mitochondria"

### Sheet: Sheet1
Table S1: List of oligonucleotides used in this study
Oligonucleotide	Sequence (5’ -> 3’)	Purpose
gRNA generic rev	GAACTTGACATCCCCATTTACCAGAAGGC	Q5 mutagenesis pSAG1::Cas9-U6::sgUPRT
gRNA mRSiC tagging fwd	GACAGAGGAGCGAAGGTCACGTTTTAGAGCTAGAAATAGC	Q5 mutagenesis pSAG1::Cas9-U6::sgUPRT
Flank mRSiC tagging fwd	CTTCGGCGCCTCCAGTGTACCACCAGCGAACGCATGCAGTCAGCCGACGGGGTGGAGGTAGCGGTGGTGGAAGTGAC	Homology flank amplification
Flank mRSiC tagging rev	ATTATCTCCGTGACGTCGCCTTAACGCCAAGGCCGACAGAGGAGCGAAGGTCGGGGGGGCAAGAATTGTGTTAACC	Homology flank amplification
mRSiC tagging genotyping fwd	TTTCTGGTGTTTCGTCTTCGTG	Genotyping
mRSiC tagging genotyping rev	GCACGCTGTGGATCATTTACTA	Genotyping
gRNA mRSiC conditional knockdown fwd	GTCCCCGCCATCTGGGGCACGTTTTAGAGCTAGAAATAGC	Q5 mutagenesis pSAG1::Cas9-U6::sgUPRT
Flank mRSiC conditional knockdown fwd	CATCTCTACGACTTTTGCGGCCTCCCTGCTCCTTCCTCCTCCCCCGCCTTCTAGCATGTCATTCGATTTTCACCCC	Homology flank amplification
Flank mRSiC conditional knockdown rev	AAACACAAGGCCGCCTTCCGCAGCCGGACGACACCGGCCGTCCCCGCCATTTGAAGACAGACGAAAGCAGTTGCAG	Homology flank amplification
mRSiC conditional knockdown genotyping fwd	TTCTCCGTCCTTCTTCTTTCTC	Genotyping
mRSiC conditional knockdown genotyping rev	AAAAAGCCATCAGAAGTAAGCG	Genotyping
SdhB tagging genotyping fwd	GTTGTCGCTTTGATTATCTGGTG	Genotyping
SdhB tagging genotyping rev	GTCACCGAGGATACACCAACG	Genotyping
MppA tagging genotyping fwd	TTTCTTTTTCGCTGTCCGATA	Genotyping
MppA tagging genotyping rev	GTAGACACGTTCCTTCCTCTCG	Genotyping
Cox2a tagging genotyping fwd	CTCTTGTACATGCTCGACGAAG	Genotyping
Cox2a tagging genotyping rev	AACGACTGTGATTCCAAAACCT	Genotyping
gRNA AtpB tagging fwd	CGTGAAGATGGCGCAGGAAGGTTTTAGAGCTAGAAATAGCAAG	Q5 mutagenesis pSAG1::Cas9-U6::sgUPRT
Flank AtpB tagging fwd	AAGTGCGTTCGAAGGCCGTGAAGATGGCGCAGGAAGCAGCGAGCGGAAAGGGTGGAGGTAGCGGTGGTGGAAG	Homology flank amplification
Flank AtpB tagging rev	TCAATTCGCTACACCTTGGTCCGGAAGCTTCTTTTTTCCACCGTGACTCGGCTTCTGTGGGCGGTTATCAGG	Homology flank amplification
AtpB tagging genotyping fwd	AGATCCAGAGATTTCTCTCCCA	Genotyping
AtpB tagging genotyping rev	CGAAAATCGTTCCGTGCTC	Genotyping
RNA33 probe	CGTAATGCAGCTTAATCTTCTATG	oligonucleotide probe
RNA 42 probe	CTTACTTCTCAGCTATGACAATTATG	oligonucleotide probe
RNA7 probe	GTTTCATAAATACAATCAGTGAAAGCTCTT	oligonucleotide probe
SSUB probe	GTGCTCCAACGCTAGTCTAAGTC	oligonucleotide probe
5.8S probe	GAGCCAAGACATCCATTG	oligonucleotide probe
coxI fwd	GAGTTATACAGTTCTGGTTCGC	template amplification for mRNA probe
coxI rev_T7	gtaatacgactcactatagggCACTACCAAATTCAGCACAAATAC	template amplification for mRNA probe
cob fwd	CGCGCTTAAAGTTGCCTTTTATC	template amplification for mRNA probe
cob rev_T7	gtaatacgactcactatagggGCTCGAATCTCAGAAAGTAAACC	template amplification for mRNA probe
coxIII fwd	CAGTACCATCGTACTGGGAGTAATC	template amplification for mRNA probe
coxIII rev_T7	gtaatacgactcactatagggGATAGACCTAAGTATTCCGTACAGAC	template amplification for mRNA probe
Act1 fwd	GAAATGAAGGCGGCTGAGGACT	template amplification for mRNA probe
Act1 rev_T7	taatacgactcactatagggGAGCCAAGGAGGTAAGTTCCT	template amplification for mRNA probe
18S_1	CTTCCAGGGGAAGAGGCATGTGCGCAT[BtnTg]	rRNA depletion oligonucleotide probe
18S_2	GCGGCTGCTGGCACCAGACTTGCCCTCCAATTGTT[BtnTg]	rRNA depletion oligonucleotide probe
18S_3	TTCCATGCTGCAGTATTCAAGGCGACAAGCC[BtnTg]	rRNA depletion oligonucleotide probe
18S_4	CTCCACGCCTGGTGGTGCCCTTCCGTCAATTCCTT[BtnTg]	rRNA depletion oligonucleotide probe
18S_5	GCGCGTGCAGCCCAGAACATCTAAGGGCATCACA[BtnTg]	rRNA depletion oligonucleotide probe
18S_6	CCTTGTTACGACTTCTCCTTCCTCTAAGTGTT[BtnTg]	rRNA depletion oligonucleotide probe
28S_1	TCCACTTTGAGCTGATCCCGGTTCACTCGCCGT[BtnTg]	rRNA depletion oligonucleotide probe
28S_2	AGGGATAGATGGCAAACCGGCGGCACTTCTTGGA[BtnTg]	rRNA depletion oligonucleotide probe
28S_3	CTCCCTACTCTCACTTTCATTGCGCATACAGGAGT[BtnTg]	rRNA depletion oligonucleotide probe
28S_4	AGTTTGAGAATAGGTCGAGGGCGACGCGCC[BtnTg]	rRNA depletion oligonucleotide probe
28S_5	GCCATCCATTTTCAGGGCTGGTTCATTCGGCAGGT[BtnTg]	rRNA depletion oligonucleotide probe
28S_6	GCTGTCGCTTAGGACCGGCTAACCCATGTCCA[BtnTg]	rRNA depletion oligonucleotide probe
28S_7	GACCTGATGCGGTTATTGGTACGGCCAGGGGTGCA[BtnTg]	rRNA depletion oligonucleotide probe
28S_8	CCCTTGTCCGCTCCAGTTCTGAGTTAGCTGTTCA[BtnTg]	rRNA depletion oligonucleotide probe
28S_9	GCCCGTTCCCTTGGCTGTGGTTTCGCTAGATAGT[BtnTg]	rRNA depletion oligonucleotide probe
28S_10	GTTTCACAGATGTGCCGCCCCAGCCAAACTCCCA[BtnTg]	rRNA depletion oligonucleotide probe
28S_11	ACCCAGCTCACGTTCCCTATTGGCGGGTGA[BtnTg]	rRNA depletion oligonucleotide probe
5S_1	GGAGGTCTGAAGGGATCCGGTGTATTCGACGCAGT[BtnTg]	rRNA depletion oligonucleotide probe
5S_2	AAGCTGTCAGCACCCGAGGGTATTCCCTGG[BtnTg]	rRNA depletion oligonucleotide probe
5.8S_1	CTTCATCGTTGCGCGAGCCAAGACACATCCATTGCTGAAAATTT[BtnTg]	rRNA depletion oligonucleotide probe
5.8S_2	AGACACTGAAACAGACGTACCAAGGAGAATATCCCCAAGGTGCC[BtnTg]	rRNA depletion oligonucleotide probe
5.8S_3	GCGTTCAGAAATCTGATGATTCACTGAATTCTGCAATTCACATTGCG[BtnTg]	rRNA depletion oligonucleotide probe
Apicoplast_LSU_1	GCCTCAATACATTTCGGGGAGAACCAGCTAGCTCC[BtnTg]	rRNA depletion oligonucleotide probe
Apicoplast_LSU_2	CCCGACTAACCCTATGCGGTTTATCCTTTCATAGG[BtnTg]	rRNA depletion oligonucleotide probe
Apicoplast_LSU_3	AGTACCTACTTGTGTCAGTTTTAGTACGGGCA[BtnTg]	rRNA depletion oligonucleotide probe
Apicoplast_LSU_4	GTGTTCAAGTCGTTACACCTTTCGTGCGGGTCGGA[BtnTg]	rRNA depletion oligonucleotide probe
Apicoplast_SSU_1	GCACCTCCGTTACTCTTTAGGAGGCAACCGCCCCA[BtnTg]	rRNA depletion oligonucleotide probe
Apicoplast_SSU_2	GCTGTATTTCAATCTCTATGTGGCTGTTTCCCCT[BtnTg]	rRNA depletion oligonucleotide probe
Apicoplast_SSU_3	ACCAATCCACCTACATACACTTTACGCCCAGT[BtnTg]	rRNA depletion oligonucleotide probe
Apicoplast_SSU_4	GTTTCACCCTTGCGAGCGTACTACTCAGGCGGA[BtnTg]	rRNA depletion oligonucleotide probe
Apicoplast_SSU_5	GTACCATCTATTGTAGCACGTATGTAGCC[BtnTg]	rRNA depletion oligonucleotide probe
Apicoplast_SSU_6	CAGCACCTTCCAGTACAGCTACCTTGTTACGACT[BtnTg]	rRNA depletion oligonucleotide probe
