## Supplementary Table S3 for "Helical Repeat Protein mRSiC is Required for rRNA Fragment Accumulation in *T. gondii* Mitochondria"

Table S3: List of significantly changed sRNAs upon mRSiC knockdown in sRNA-Sequencing experiment
Geneid	cond1	cond2	logFC	FDR
RNA42	rmRSiC-FLAG -ATc	rmRSiC-FLAG 1d ATc	-2.043	0.0136
RNA33_1	rmRSiC-FLAG -ATc	rmRSiC-FLAG 1d ATc	-1.804	0.0207
RNA42	rmRSiC-FLAG -ATc	rmRSiC-FLAG 2d ATc	-4.046	0.00000939
RNA33_1	rmRSiC-FLAG -ATc	rmRSiC-FLAG 2d ATc	-3.948	0.00000939
RNA53_1	rmRSiC-FLAG -ATc	rmRSiC-FLAG 2d ATc	-2.596	0.000162
RNA33	rmRSiC-FLAG -ATc	rmRSiC-FLAG 2d ATc	-1.914	0.0228
RNA35	rmRSiC-FLAG -ATc	rmRSiC-FLAG 2d ATc	-1.691	0.00141
RNA23t_1	rmRSiC-FLAG -ATc	rmRSiC-FLAG 2d ATc	-1.637	0.0286
RNA10_1	rmRSiC-FLAG -ATc	rmRSiC-FLAG 2d ATc	-1.631	0.00443
RNA34	rmRSiC-FLAG -ATc	rmRSiC-FLAG 2d ATc	-1.608	0.0202
SSUF_1	rmRSiC-FLAG -ATc	rmRSiC-FLAG 2d ATc	-1.598	0.0083
RNA39	rmRSiC-FLAG -ATc	rmRSiC-FLAG 2d ATc	-1.51	0.0133
RNA11_1	rmRSiC-FLAG -ATc	rmRSiC-FLAG 2d ATc	-1.503	0.0133
RNA43	rmRSiC-FLAG -ATc	rmRSiC-FLAG 2d ATc	-1.488	0.0133
LSUB	rmRSiC-FLAG -ATc	rmRSiC-FLAG 2d ATc	-1.473	0.0315
RNA46	rmRSiC-FLAG -ATc	rmRSiC-FLAG 2d ATc	-1.416	0.0116
RNA33_2	rmRSiC-FLAG -ATc	rmRSiC-FLAG 2d ATc	-1.393	0.0133
RNA14	rmRSiC-FLAG -ATc	rmRSiC-FLAG 2d ATc	-1.382	0.0313
SSUE_1	rmRSiC-FLAG -ATc	rmRSiC-FLAG 2d ATc	-1.338	0.0466
RNA16	rmRSiC-FLAG -ATc	rmRSiC-FLAG 2d ATc	-1.321	0.011
RNA29	rmRSiC-FLAG -ATc	rmRSiC-FLAG 2d ATc	-1.268	0.0315
LSUC	rmRSiC-FLAG -ATc	rmRSiC-FLAG 2d ATc	-1.176	0.0186
RNA18	rmRSiC-FLAG -ATc	rmRSiC-FLAG 2d ATc	-1.136	0.0138
RNA31_1	rmRSiC-FLAG -ATc	rmRSiC-FLAG 2d ATc	-1.077	0.0456
RNA19	rmRSiC-FLAG -ATc	rmRSiC-FLAG 2d ATc	-1.074	0.0336
RNA30	rmRSiC-FLAG -ATc	rmRSiC-FLAG 2d ATc	-0.956	0.0303
SSUE_2	rmRSiC-FLAG -ATc	rmRSiC-FLAG 2d ATc	-0.908	0.0466
SSUF_2	rmRSiC-FLAG -ATc	rmRSiC-FLAG 2d ATc	-0.83	0.0489
RNA34_1	rmRSiC-FLAG -ATc	rmRSiC-FLAG 2d ATc	1.27	0.0474
RNA33_1	rmRSiC-FLAG -ATc	rmRSiC-FLAG 3d ATc	-4.877	0.00000204
RNA42	rmRSiC-FLAG -ATc	rmRSiC-FLAG 3d ATc	-4.309	0.00000356
RNA53_1	rmRSiC-FLAG -ATc	rmRSiC-FLAG 3d ATc	-2.772	0.0000626
RNA35	rmRSiC-FLAG -ATc	rmRSiC-FLAG 3d ATc	-2.591	0.00002
RNA31_1	rmRSiC-FLAG -ATc	rmRSiC-FLAG 3d ATc	-2.375	0.000384
RNA39	rmRSiC-FLAG -ATc	rmRSiC-FLAG 3d ATc	-2.369	0.000427
RNA16	rmRSiC-FLAG -ATc	rmRSiC-FLAG 3d ATc	-2.34	0.0000642
RNA34	rmRSiC-FLAG -ATc	rmRSiC-FLAG 3d ATc	-2.188	0.00276
RNA33	rmRSiC-FLAG -ATc	rmRSiC-FLAG 3d ATc	-2.143	0.00948
RNA19	rmRSiC-FLAG -ATc	rmRSiC-FLAG 3d ATc	-2.123	0.000427
LSUB	rmRSiC-FLAG -ATc	rmRSiC-FLAG 3d ATc	-2.102	0.0042
RNA23t_1	rmRSiC-FLAG -ATc	rmRSiC-FLAG 3d ATc	-1.907	0.00948
RNA18	rmRSiC-FLAG -ATc	rmRSiC-FLAG 3d ATc	-1.737	0.000515
RNA29	rmRSiC-FLAG -ATc	rmRSiC-FLAG 3d ATc	-1.643	0.00693
RNA14	rmRSiC-FLAG -ATc	rmRSiC-FLAG 3d ATc	-1.593	0.012
RNA17	rmRSiC-FLAG -ATc	rmRSiC-FLAG 3d ATc	-1.592	0.00189
SSUA	rmRSiC-FLAG -ATc	rmRSiC-FLAG 3d ATc	-1.544	0.0136
RNA11	rmRSiC-FLAG -ATc	rmRSiC-FLAG 3d ATc	-1.528	0.0446
RNA10_1	rmRSiC-FLAG -ATc	rmRSiC-FLAG 3d ATc	-1.377	0.00622
RNA30	rmRSiC-FLAG -ATc	rmRSiC-FLAG 3d ATc	-1.368	0.00328
LSUC	rmRSiC-FLAG -ATc	rmRSiC-FLAG 3d ATc	-1.35	0.00622
SSUD	rmRSiC-FLAG -ATc	rmRSiC-FLAG 3d ATc	-1.264	0.0296
SSUF_2	rmRSiC-FLAG -ATc	rmRSiC-FLAG 3d ATc	-1.24	0.00622
RNA43	rmRSiC-FLAG -ATc	rmRSiC-FLAG 3d ATc	-1.218	0.023
RNA46	rmRSiC-FLAG -ATc	rmRSiC-FLAG 3d ATc	-1.217	0.0135
LSUFG	rmRSiC-FLAG -ATc	rmRSiC-FLAG 3d ATc	-1.215	0.0384
RNA8	rmRSiC-FLAG -ATc	rmRSiC-FLAG 3d ATc	-1.199	0.0446
LSUA	rmRSiC-FLAG -ATc	rmRSiC-FLAG 3d ATc	-1.18	0.0481
RNA15_1	rmRSiC-FLAG -ATc	rmRSiC-FLAG 3d ATc	-1.109	0.0206
RNA11_1	rmRSiC-FLAG -ATc	rmRSiC-FLAG 3d ATc	-1.108	0.0326
SSUE	rmRSiC-FLAG -ATc	rmRSiC-FLAG 3d ATc	-1.072	0.0388
RNA15	rmRSiC-FLAG -ATc	rmRSiC-FLAG 3d ATc	-1.064	0.0388
RNA33_2	rmRSiC-FLAG -ATc	rmRSiC-FLAG 3d ATc	-1.052	0.0323
RNA23t_2	rmRSiC-FLAG -ATc	rmRSiC-FLAG 3d ATc	-1.025	0.0203
SSUF_1	rmRSiC-FLAG -ATc	rmRSiC-FLAG 3d ATc	-0.986	0.0388
SSUE_2	rmRSiC-FLAG -ATc	rmRSiC-FLAG 3d ATc	-0.841	0.0462
RNA28	rmRSiC-FLAG -ATc	rmRSiC-FLAG 3d ATc	1.15	0.0195
RNA6	rmRSiC-FLAG -ATc	rmRSiC-FLAG 3d ATc	-1.42	0.00964
SSUE_2	rmRSiC-FLAG -ATc	rmRSiC-FLAG 3d ATc	-1.414	0.0139
RNA31	rmRSiC-FLAG -ATc	rmRSiC-FLAG 3d ATc	-1.215	0.0372
RNA9	rmRSiC-FLAG -ATc	rmRSiC-FLAG 3d ATc	-1.172	0.0388
