## Supplementary Table S5 for "Helical Repeat Protein mRSiC is Required for rRNA Fragment Accumulation in *T. gondii* Mitochondria"

### Sheet: TableS4
Table S5: Significant changes in sRNA Poly-A tail length after mRSiC knockdown
Geneid,cond1,cond2,wasserstein,FDR
RNA32,mRSiC-FLAG -ATc,rmRSiC-FLAG 2d ATc,3.01,0.00122
RNA33,rmRSiC-FLAG -ATc,rmRSiC-FLAG 3d ATc,3.07,0.00122
RNA42,mRSiC-FLAG -ATc,rmRSiC-FLAG 3d ATc,4.36,0.00122
RNA42,rmRSiC-FLAG -ATc,rmRSiC-FLAG 2d ATc,2.5,0.00122
RNA42,rmRSiC-FLAG -ATc,rmRSiC-FLAG 3d ATc,4.83,0.00122
RNA42,rmRSiC-FLAG 1d ATc,rmRSiC-FLAG 3d ATc,4.39,0.00122
RNA42,rmRSiC-FLAG 2d ATc,rmRSiC-FLAG 3d ATc,2.35,0.00122
